# Inhibition of OCT4 Binding at the *MYCN* Locus Induces Neuroblastoma Cell Death Accompanied by Downregulation of Transcripts with High-Open Reading Frame Dominance

**DOI:** 10.1101/2023.06.08.544289

**Authors:** Kazuma Nakatani, Hiroyuki Kogashi, Takanori Miyamoto, Taiki Setoguchi, Tetsushi Sakuma, Kazuto Kugou, Yoshinori Hasegawa, Takashi Yamamoto, Yoshitaka Hippo, Yusuke Suenaga

## Abstract

Amplification of *MYCN* is observed in high-risk neuroblastomas (NBs) and is associated with a poor prognosis. *MYCN* expression is directly regulated by multiple transcription factors, including OCT4, MYCN, CTCF, and p53 in NB. Our previous study showed that inhibition of p53 binding at the *MYCN* locus induces NB cell death. However, it remains unclear whether other transcription factors contribute to NB cell survival. In this study, we revealed that the inhibition of OCT4 binding at the *MYCN* locus, a critical site for the human-specific OCT4–MYCN positive feedback loop, induces caspase-2-mediated cell death in *MYCN*-amplified NB. We used the CRISPR/deactivated Cas9 (dCas9) technology to specifically inhibit transcription factors from binding to the *MYCN* locus in the *MYCN*-amplified NB cell lines CHP134 and IMR32. In both cell lines, the inhibition of OCT4 binding at the *MYCN* locus reduced MYCN activity. Differentially downregulated transcripts were associated with high-open reading frame (ORF) dominance score, which is associated with the translation efficiency of transcripts. These transcripts were enriched in splicing factors, including MYCN-target genes such as *HNRNPA1* and *PTBP1*. Furthermore, transcripts with high-ORF dominance were significantly associated with genes whose high expression is associated with a poor prognosis of NB. In conclusion, the inhibition of OCT4 binding at the *MYCN* locus resulted in reduced MYCN activity, which in turn led to the downregulation of high-ORF dominance transcripts and subsequently induced caspase-2-mediated cell death in *MYCN*-amplified NB cells. Therefore, disruption of the human-specific OCT4–MYCN positive feedback loop may serve as an effective therapeutic strategy for *MYCN*-amplified NB.

**Contribution to the field:** Neuroblastoma (NB) is a childhood tumor. Amplification of *MYCN* is frequently observed in high-risk NBs and is linked to a poor prognosis. Multiple transcription factors, including OCT4, MYCN, CTCF, and p53, regulate *MYCN* expression by binding to the *MYCN* locus. This study investigated the contribution of these transcription factors in NB cell survival. We used CRISPR/deactivated Cas9 (dCas9) technology to specifically inhibit transcription factors from binding to the *MYCN* locus in *MYCN*-amplified NB cell lines. We found that the inhibition of OCT4 binding at the *MYCN* locus, a critical site for the human-specific OCT4–MYCN positive feedback loop, reduces MYCN activity and induces NB cell death. A detailed investigation of the molecular mechanisms of cell death revealed that the downregulated transcripts after suppressed MYCN activity were associated with high-open reading frame (ORF) dominance scores, which are associated with translation efficiency of transcripts. These transcripts were enriched in splicing factors, including MYCN-target genes such as *HNRNPA1* and *PTBP1*. Reduced expression of these splicing factors altered the *PKM* mRNA splicing accompanied by the induction of p53–caspase-2–MDM2-mediated cell death. These findings suggest that disrupting the human-specific OCT4–MYCN positive feedback loop may serve as a promising therapeutic strategy for *MYCN*-amplified NB.
