## Supplementary material for "Inhibition of OCT4 Binding at the *MYCN* Locus Induces Neuroblastoma Cell Death Accompanied by Downregulation of Transcripts with High-Open Reading Frame Dominance": Table S2

### Sheet: Summary
Supplementary Table 2. Enrichr analysis of differentially downregulated genes after OCT4-binding inhibition in CHP134 and IMR32

### Sheet: CHP134
Category	Term	P-value	Adjusted P-value
ENCODE_and_ChEA_Consensus_TFs_from_ChIP-X	MAX ENCODE	2.67772e-50	2.75805e-48
ENCODE_and_ChEA_Consensus_TFs_from_ChIP-X	MYC ENCODE	3.48064e-43	1.79253e-41
ENCODE_and_ChEA_Consensus_TFs_from_ChIP-X	TAF1 ENCODE	8.45818e-41	2.90398e-39
ENCODE_and_ChEA_Consensus_TFs_from_ChIP-X	YY1 ENCODE	2.66291e-36	6.857e-35
ENCODE_and_ChEA_Consensus_TFs_from_ChIP-X	MYC CHEA	4.06101e-26	8.36569e-25
ENCODE_and_ChEA_Consensus_TFs_from_ChIP-X	BRCA1 ENCODE	1.64627e-25	2.82609e-24
ENCODE_and_ChEA_Consensus_TFs_from_ChIP-X	CREB1 CHEA	2.98364e-25	4.39022e-24
ENCODE_and_ChEA_Consensus_TFs_from_ChIP-X	ATF2 ENCODE	5.65306e-23	7.27831e-22
ENCODE_and_ChEA_Consensus_TFs_from_ChIP-X	NFYB ENCODE	6.87406e-22	7.86698e-21
ENCODE_and_ChEA_Consensus_TFs_from_ChIP-X	E2F4 ENCODE	9.55228e-21	9.83885e-20
ENCODE_and_ChEA_Consensus_TFs_from_ChIP-X	CREB1 ENCODE	5.16097e-19	4.83255e-18
ENCODE_and_ChEA_Consensus_TFs_from_ChIP-X	E2F6 ENCODE	8.70217e-19	7.46937e-18
ENCODE_and_ChEA_Consensus_TFs_from_ChIP-X	USF1 ENCODE	7.06451e-18	5.59726e-17
ENCODE_and_ChEA_Consensus_TFs_from_ChIP-X	SIN3A ENCODE	1.07452e-17	7.90541e-17
ENCODE_and_ChEA_Consensus_TFs_from_ChIP-X	NFYA ENCODE	1.0343e-16	7.10217e-16
ENCODE_and_ChEA_Consensus_TFs_from_ChIP-X	ELF1 ENCODE	4.39651e-16	2.83025e-15
ENCODE_and_ChEA_Consensus_TFs_from_ChIP-X	TAF7 ENCODE	5.70166e-15	3.45454e-14
ENCODE_and_ChEA_Consensus_TFs_from_ChIP-X	USF2 ENCODE	7.54366e-13	4.31665e-12
ENCODE_and_ChEA_Consensus_TFs_from_ChIP-X	ZBTB33 ENCODE	3.18522e-12	1.72672e-11
ENCODE_and_ChEA_Consensus_TFs_from_ChIP-X	E2F1 CHEA	3.46839e-12	1.78622e-11
ENCODE_and_ChEA_Consensus_TFs_from_ChIP-X	NRF1 ENCODE	6.66942e-12	3.27119e-11
ENCODE_and_ChEA_Consensus_TFs_from_ChIP-X	PML ENCODE	2.0835e-11	9.75458e-11
ENCODE_and_ChEA_Consensus_TFs_from_ChIP-X	SP2 ENCODE	1.79402e-10	7.85139e-10
ENCODE_and_ChEA_Consensus_TFs_from_ChIP-X	PBX3 ENCODE	1.82945e-10	7.85139e-10
ENCODE_and_ChEA_Consensus_TFs_from_ChIP-X	GABPA ENCODE	1.96565e-09	8.09849e-09
ENCODE_and_ChEA_Consensus_TFs_from_ChIP-X	CHD1 ENCODE	2.67692e-09	1.06047e-08
ENCODE_and_ChEA_Consensus_TFs_from_ChIP-X	ZNF384 ENCODE	2.70379e-08	1.03145e-07
ENCODE_and_ChEA_Consensus_TFs_from_ChIP-X	BCLAF1 ENCODE	6.75594e-08	2.48522e-07
ENCODE_and_ChEA_Consensus_TFs_from_ChIP-X	TCF3 ENCODE	1.12889e-07	4.00952e-07
ENCODE_and_ChEA_Consensus_TFs_from_ChIP-X	UBTF ENCODE	1.67291e-07	5.74366e-07
TF_Perturbations_Followed_by_Expression	NFKB1 OE HEK293 HUMAN GSE57027 RNASEQ DOWN	6.16038e-73	1.17663e-69
TF_Perturbations_Followed_by_Expression	MYCN SHRNA IMR575 HUMAN GSE80397 6HR RNASEQ DOWN	1.85958e-70	1.7759e-67
TF_Perturbations_Followed_by_Expression	GLI1 SIRNA HCT116 HUMAN GSE56788 RNASEQ DOWN	3.14993e-59	2.00545e-56
TF_Perturbations_Followed_by_Expression	TAL1 OE HESC HUMAN GSE57395 RNASEQ UP	2.30281e-57	1.09959e-54
TF_Perturbations_Followed_by_Expression	MEIS2 KD KASUMI1 HUMAN GSE81328 RNASEQ UP	1.61064e-55	6.15265e-53
TF_Perturbations_Followed_by_Expression	NFYA SIRNA HCT116 HUMAN GSE56788 RNASEQ UP	6.05757e-50	1.92833e-47
TF_Perturbations_Followed_by_Expression	MYCN SHRNA IMR575 HUMAN GSE80397 12HR RNASEQ DOWN	7.85505e-50	2.14331e-47
TF_Perturbations_Followed_by_Expression	SETDB1 KD THP1 HUMAN GSE103409 SGRNA6DAY7 RNASEQ UP	3.29387e-47	7.8641e-45
TF_Perturbations_Followed_by_Expression	MITF KD H3A HUMAN GSE61966 RNASEQ UP	4.83182e-46	1.02542e-43
TF_Perturbations_Followed_by_Expression	CTCF SIRNA HEK293 HUMAN GSE44267 RNASEQ DOWN	4.81796e-44	9.2023e-42
TF_Perturbations_Followed_by_Expression	SETDB1 KD THP1 HUMAN GSE103409 SGRNA9DAY4 RNASEQ UP	6.80481e-44	1.18156e-41
TF_Perturbations_Followed_by_Expression	MYCN SHRNA IMR575 HUMAN GSE80397 24HR RNASEQ UP	1.85056e-43	2.94547e-41
TF_Perturbations_Followed_by_Expression	MBD2 KD HMLER HUMAN GSE63234 RNASEQ DOWN	4.20226e-43	6.17409e-41
TF_Perturbations_Followed_by_Expression	PRRX1 SIRNA T47D HUMAN GSE79586 RNASEQ UP	1.97384e-42	2.69288e-40
TF_Perturbations_Followed_by_Expression	MYB KD A549 HUMAN GSE85187 RNASEQ DOWN	4.55581e-42	5.80107e-40
TF_Perturbations_Followed_by_Expression	HOXA11 SIRNA T47D HUMAN GSE79586 RNASEQ UP	6.60561e-42	7.88544e-40
TF_Perturbations_Followed_by_Expression	FOXQ1 SIRNA MDAMB231 HUMAN GSE79586 RNASEQ UP	4.13083e-41	4.64111e-39
TF_Perturbations_Followed_by_Expression	TAL1 KD JURKAT HUMAN GSE72299 RNASEQ UP	1.35348e-40	1.43619e-38
TF_Perturbations_Followed_by_Expression	EP400 SHRNA MKL1 HUMAN GSE69876 RNASEQ DOWN	1.83208e-40	1.84172e-38
TF_Perturbations_Followed_by_Expression	U2AF1 KD A549 HUMAN GSE66553 RNASEQ DOWN	2.13249e-40	2.03652e-38
TF_Perturbations_Followed_by_Expression	PHF20 SHRNA H1792 HUMAN GSE82115 RNASEQ DOWN	9.49892e-40	8.6395e-38
TF_Perturbations_Followed_by_Expression	PPARD KO HCT116 HUMAN GSE89729 RNASEQ UP	1.66033e-39	1.44147e-37
TF_Perturbations_Followed_by_Expression	HNF4G OE LNCAP HUMAN GSE85557 RNASEQ UP	8.79951e-39	7.30742e-37
TF_Perturbations_Followed_by_Expression	TSHZ3 SIRNA MCF7 HUMAN GSE79586 RNASEQ UP	1.74193e-38	1.38629e-36
TF_Perturbations_Followed_by_Expression	SOX2 SIRNA KYSE70 HUMAN GSE47058 RNASEQ DOWN	1.95089e-38	1.49048e-36
TF_Perturbations_Followed_by_Expression	FOXD4L6 SIRNA BT549 HUMAN GSE79586 RNASEQ DOWN	3.10442e-38	2.28055e-36
TF_Perturbations_Followed_by_Expression	JUNB KO MEL888 HUMAN GSE98867 RNASEQ DOWN	4.58042e-38	3.24022e-36
TF_Perturbations_Followed_by_Expression	IRX6 SIRNA T47D HUMAN GSE79586 RNASEQ DOWN	5.35187e-38	3.65074e-36
TF_Perturbations_Followed_by_Expression	TSHZ3 SIRNA BT549 HUMAN GSE79586 RNASEQ DOWN	1.06188e-37	6.99374e-36
TF_Perturbations_Followed_by_Expression	ZEB1 OE CFPAC1 HUMAN GSE64558 RNASEQ UP	5.86257e-37	3.7325e-35
ENCODE_TF_ChIP-seq_2015	MYC K562 hg19	3.50449e-34	2.85967e-31
ENCODE_TF_ChIP-seq_2015	MYC HeLa-S3 hg19	2.85845e-30	1.16625e-27
ENCODE_TF_ChIP-seq_2015	MAX C2C12 mm9	5.88412e-28	1.60048e-25
ENCODE_TF_ChIP-seq_2015	MAX endothelial cell of umbilical vein hg19	1.99667e-27	4.07321e-25
ENCODE_TF_ChIP-seq_2015	KAT2A GM12878 hg19	1.52975e-26	2.49656e-24
ENCODE_TF_ChIP-seq_2015	USF1 A549 hg19	3.52898e-24	4.79942e-22
ENCODE_TF_ChIP-seq_2015	E2F4 CH12.LX mm9	7.76318e-24	9.04965e-22
ENCODE_TF_ChIP-seq_2015	MYC MEL cell line mm9	2.29435e-22	2.34023e-20
ENCODE_TF_ChIP-seq_2015	KAT2A HeLa-S3 hg19	5.3798e-22	4.87769e-20
ENCODE_TF_ChIP-seq_2015	MYC A549 hg19	6.16278e-21	5.02883e-19
ENCODE_TF_ChIP-seq_2015	MAX myocyte mm9	1.18284e-19	8.77452e-18
ENCODE_TF_ChIP-seq_2015	YY1 NT2-D1 hg19	1.50246e-19	9.19564e-18
ENCODE_TF_ChIP-seq_2015	REST myocyte mm9	1.50246e-19	9.19564e-18
ENCODE_TF_ChIP-seq_2015	POLR2AphosphoS5 MEL cell line mm9	1.57768e-19	9.19564e-18
ENCODE_TF_ChIP-seq_2015	MAX HeLa-S3 hg19	2.01771e-19	1.09763e-17
ENCODE_TF_ChIP-seq_2015	NFE2 GM12878 hg19	4.26268e-19	2.17397e-17
ENCODE_TF_ChIP-seq_2015	JUN K562 hg19	1.62687e-18	7.80896e-17
ENCODE_TF_ChIP-seq_2015	MAX MEL cell line mm9	9.11202e-18	4.13078e-16
ENCODE_TF_ChIP-seq_2015	E2F4 HeLa-S3 hg19	2.96874e-17	1.275e-15
ENCODE_TF_ChIP-seq_2015	IRF1 K562 hg19	3.52273e-17	1.43727e-15
ENCODE_TF_ChIP-seq_2015	ATF3 A549 hg19	4.72186e-17	1.83478e-15
ENCODE_TF_ChIP-seq_2015	USF1 myocyte mm9	6.63838e-17	2.25705e-15
ENCODE_TF_ChIP-seq_2015	E2F4 K562 hg19	6.63838e-17	2.25705e-15
ENCODE_TF_ChIP-seq_2015	E2F1 HeLa-S3 hg19	6.63838e-17	2.25705e-15
ENCODE_TF_ChIP-seq_2015	MYC MCF-7 hg19	1.99577e-16	6.5142e-15
ENCODE_TF_ChIP-seq_2015	ZBTB33 A549 hg19	2.21957e-16	6.96603e-15
ENCODE_TF_ChIP-seq_2015	YY1 K562 hg19	2.73172e-16	8.25587e-15
ENCODE_TF_ChIP-seq_2015	MBD4 HepG2 hg19	3.23362e-16	9.42368e-15
ENCODE_TF_ChIP-seq_2015	POLR2A endothelial cell of umbilical vein hg19	3.89579e-16	1.09619e-14
ENCODE_TF_ChIP-seq_2015	USF1 SK-N-SH hg19	8.28578e-16	2.25373e-14

### Sheet: IMR32
Category	Term	P-value	Adjusted P-value
ENCODE_and_ChEA_Consensus_TFs_from_ChIP-X	TAF1 ENCODE	2.06814e-107	2.13019e-105
ENCODE_and_ChEA_Consensus_TFs_from_ChIP-X	MAX ENCODE	2.52342e-86	1.29956e-84
ENCODE_and_ChEA_Consensus_TFs_from_ChIP-X	YY1 ENCODE	3.33959e-80	1.14659e-78
ENCODE_and_ChEA_Consensus_TFs_from_ChIP-X	ATF2 ENCODE	1.52663e-77	3.93106e-76
ENCODE_and_ChEA_Consensus_TFs_from_ChIP-X	MYC ENCODE	3.77205e-77	7.77043e-76
ENCODE_and_ChEA_Consensus_TFs_from_ChIP-X	BRCA1 ENCODE	6.14505e-67	1.0549e-65
ENCODE_and_ChEA_Consensus_TFs_from_ChIP-X	CREB1 CHEA	1.19871e-54	1.76382e-53
ENCODE_and_ChEA_Consensus_TFs_from_ChIP-X	NFYB ENCODE	2.50508e-52	3.22529e-51
ENCODE_and_ChEA_Consensus_TFs_from_ChIP-X	CREB1 ENCODE	8.65896e-51	9.9097e-50
ENCODE_and_ChEA_Consensus_TFs_from_ChIP-X	E2F6 ENCODE	2.25388e-45	2.3215e-44
ENCODE_and_ChEA_Consensus_TFs_from_ChIP-X	NRF1 ENCODE	3.94613e-43	3.69501e-42
ENCODE_and_ChEA_Consensus_TFs_from_ChIP-X	MYC CHEA	1.37846e-39	1.18318e-38
ENCODE_and_ChEA_Consensus_TFs_from_ChIP-X	E2F4 ENCODE	1.82325e-39	1.44457e-38
ENCODE_and_ChEA_Consensus_TFs_from_ChIP-X	SIN3A ENCODE	1.10964e-37	8.16378e-37
ENCODE_and_ChEA_Consensus_TFs_from_ChIP-X	GABPA ENCODE	1.56065e-35	1.07165e-34
ENCODE_and_ChEA_Consensus_TFs_from_ChIP-X	ELF1 ENCODE	1.72834e-35	1.11262e-34
ENCODE_and_ChEA_Consensus_TFs_from_ChIP-X	NFYA ENCODE	4.62485e-35	2.80211e-34
ENCODE_and_ChEA_Consensus_TFs_from_ChIP-X	USF1 ENCODE	2.21006e-30	1.26464e-29
ENCODE_and_ChEA_Consensus_TFs_from_ChIP-X	USF2 ENCODE	1.79129e-29	9.71067e-29
ENCODE_and_ChEA_Consensus_TFs_from_ChIP-X	E2F1 CHEA	3.1506e-28	1.62256e-27
ENCODE_and_ChEA_Consensus_TFs_from_ChIP-X	ZNF384 ENCODE	2.20306e-21	1.08055e-20
ENCODE_and_ChEA_Consensus_TFs_from_ChIP-X	PML ENCODE	2.56185e-20	1.19941e-19
ENCODE_and_ChEA_Consensus_TFs_from_ChIP-X	CHD1 ENCODE	3.28296e-20	1.4702e-19
ENCODE_and_ChEA_Consensus_TFs_from_ChIP-X	ZBTB33 ENCODE	7.80743e-17	3.35069e-16
ENCODE_and_ChEA_Consensus_TFs_from_ChIP-X	TCF3 ENCODE	1.01115e-16	4.16596e-16
ENCODE_and_ChEA_Consensus_TFs_from_ChIP-X	UBTF ENCODE	1.15353e-16	4.56977e-16
ENCODE_and_ChEA_Consensus_TFs_from_ChIP-X	PBX3 ENCODE	4.14186e-16	1.58004e-15
ENCODE_and_ChEA_Consensus_TFs_from_ChIP-X	YY1 CHEA	5.17725e-14	1.90449e-13
ENCODE_and_ChEA_Consensus_TFs_from_ChIP-X	BHLHE40 ENCODE	6.13524e-14	2.17907e-13
ENCODE_and_ChEA_Consensus_TFs_from_ChIP-X	SPI1 CHEA	7.36355e-14	2.52815e-13
TF_Perturbations_Followed_by_Expression	NFKB1 OE HEK293 HUMAN GSE57027 RNASEQ DOWN	1.95389e-137	3.80813e-134
TF_Perturbations_Followed_by_Expression	MYCN SHRNA IMR575 HUMAN GSE80397 6HR RNASEQ DOWN	2.73349e-116	2.66379e-113
TF_Perturbations_Followed_by_Expression	MEIS2 KD KASUMI1 HUMAN GSE81328 RNASEQ UP	1.27719e-107	8.29748e-105
TF_Perturbations_Followed_by_Expression	MYCN SHRNA IMR575 HUMAN GSE80397 24HR RNASEQ UP	2.52195e-91	1.22882e-88
TF_Perturbations_Followed_by_Expression	GLI1 SIRNA HCT116 HUMAN GSE56788 RNASEQ DOWN	3.58749e-91	1.3984e-88
TF_Perturbations_Followed_by_Expression	TAL1 OE HESC HUMAN GSE57395 RNASEQ UP	9.57732e-86	3.11103e-83
TF_Perturbations_Followed_by_Expression	JUNB KO MEL888 HUMAN GSE98867 RNASEQ DOWN	9.04822e-84	2.51928e-81
TF_Perturbations_Followed_by_Expression	MITF KD H3A HUMAN GSE61966 RNASEQ UP	2.03489e-80	4.95751e-78
TF_Perturbations_Followed_by_Expression	PPARD KO HCT116 HUMAN GSE89729 RNASEQ UP	1.93397e-78	4.18811e-76
TF_Perturbations_Followed_by_Expression	HOXA11 SIRNA T47D HUMAN GSE79586 RNASEQ UP	3.92858e-77	7.65679e-75
TF_Perturbations_Followed_by_Expression	TOX4 SIRNA HCT116 HUMAN GSE56788 RNASEQ UP	9.18025e-77	1.62657e-74
TF_Perturbations_Followed_by_Expression	EP400 SHRNA MKL1 HUMAN GSE69876 RNASEQ DOWN	1.81478e-76	2.94751e-74
TF_Perturbations_Followed_by_Expression	GATA6 OE HESC HUMAN GSE69322 KSRMEDIA RNASEQ DOWN	7.33283e-76	1.09936e-73
TF_Perturbations_Followed_by_Expression	MYB KD A549 HUMAN GSE85187 RNASEQ DOWN	8.39221e-73	1.16832e-70
TF_Perturbations_Followed_by_Expression	IRX6 SIRNA T47D HUMAN GSE79586 RNASEQ DOWN	4.0745e-71	5.09219e-69
TF_Perturbations_Followed_by_Expression	ZNF217 SIRNA MCF7 HUMAN GSE58326 RNASEQ DOWN	4.18035e-71	5.09219e-69
TF_Perturbations_Followed_by_Expression	ATF4 KO HEK293 HUMAN GSE97384 RNASEQ DOWN	4.66493e-70	5.3482e-68
TF_Perturbations_Followed_by_Expression	TSHZ3 SIRNA MCF7 HUMAN GSE79586 RNASEQ UP	6.25112e-70	6.76858e-68
TF_Perturbations_Followed_by_Expression	SETDB1 KD THP1 HUMAN GSE103409 SGRNA9DAY4 RNASEQ UP	7.3935e-70	7.58417e-68
TF_Perturbations_Followed_by_Expression	SETDB1 KO HELA HUMAN GSE86813 RNASEQ DOWN	6.0591e-68	5.90459e-66
TF_Perturbations_Followed_by_Expression	ZEB2 SHRNA H1 HUMAN GSE69618 DAY2 RNASEQ UP	2.22477e-67	2.0648e-65
TF_Perturbations_Followed_by_Expression	PRRX1 SIRNA T47D HUMAN GSE79586 RNASEQ UP	1.02777e-66	9.1051e-65
TF_Perturbations_Followed_by_Expression	SETDB1 KD THP1 HUMAN GSE103409 SGRNA6DAY7 RNASEQ UP	2.81008e-66	2.38123e-64
TF_Perturbations_Followed_by_Expression	FOXQ1 SIRNA MDAMB231 HUMAN GSE79586 RNASEQ UP	3.42922e-66	2.78481e-64
TF_Perturbations_Followed_by_Expression	LIN28 SIRNA MCF7 HUMAN GSE71012 RNASEQ DOWN	1.00209e-65	7.8123e-64
TF_Perturbations_Followed_by_Expression	ZNF142 SIRNA T47D HUMAN GSE79586 RNASEQ UP	1.1539e-65	8.64979e-64
TF_Perturbations_Followed_by_Expression	EZH2 KO HESC HUMAN GSE76626 RNASEQ DOWN	1.51053e-65	1.09038e-63
TF_Perturbations_Followed_by_Expression	CTCF SIRNA HEK293 HUMAN GSE44267 RNASEQ DOWN	1.8276e-64	1.27214e-62
TF_Perturbations_Followed_by_Expression	PHF20 SHRNA H1792 HUMAN GSE82115 RNASEQ DOWN	5.90144e-64	3.96618e-62
TF_Perturbations_Followed_by_Expression	ZNF253 SIRNA T47D HUMAN GSE79586 RNASEQ UP	2.44452e-62	1.58812e-60
ENCODE_TF_ChIP-seq_2015	MYC K562 hg19	2.42444e-78	1.97834e-75
ENCODE_TF_ChIP-seq_2015	MYC HeLa-S3 hg19	7.7738e-77	3.17171e-74
ENCODE_TF_ChIP-seq_2015	YY1 NT2-D1 hg19	9.95569e-54	2.70795e-51
ENCODE_TF_ChIP-seq_2015	ATF3 A549 hg19	8.21032e-53	1.67491e-50
ENCODE_TF_ChIP-seq_2015	MAX endothelial cell of umbilical vein hg19	7.46711e-52	1.21863e-49
ENCODE_TF_ChIP-seq_2015	YY1 K562 hg19	1.97645e-50	2.68797e-48
ENCODE_TF_ChIP-seq_2015	POLR2A K562 hg19	4.0862e-50	4.76334e-48
ENCODE_TF_ChIP-seq_2015	MAX C2C12 mm9	5.23254e-50	5.33719e-48
ENCODE_TF_ChIP-seq_2015	MYC MCF-7 hg19	2.69436e-49	2.44288e-47
ENCODE_TF_ChIP-seq_2015	KAT2A GM12878 hg19	1.85487e-48	1.51358e-46
ENCODE_TF_ChIP-seq_2015	REST myocyte mm9	9.63533e-48	7.14766e-46
ENCODE_TF_ChIP-seq_2015	ZBTB33 A549 hg19	5.97489e-47	4.06292e-45
ENCODE_TF_ChIP-seq_2015	POLR2AphosphoS5 MEL cell line mm9	4.46771e-45	2.80435e-43
ENCODE_TF_ChIP-seq_2015	MAX HeLa-S3 hg19	8.23492e-45	4.79978e-43
ENCODE_TF_ChIP-seq_2015	NRF1 HeLa-S3 hg19	3.24063e-44	1.65448e-42
ENCODE_TF_ChIP-seq_2015	EP300 K562 hg19	3.24408e-44	1.65448e-42
ENCODE_TF_ChIP-seq_2015	USF1 A549 hg19	8.4216e-43	4.04237e-41
ENCODE_TF_ChIP-seq_2015	POLR2A GM12878 hg19	2.3531e-41	1.06674e-39
ENCODE_TF_ChIP-seq_2015	E2F4 CH12.LX mm9	3.14075e-41	1.34887e-39
ENCODE_TF_ChIP-seq_2015	SIN3A PFSK-1 hg19	1.25841e-39	5.13431e-38
ENCODE_TF_ChIP-seq_2015	SETDB1 K562 hg19	3.32599e-39	1.29239e-37
ENCODE_TF_ChIP-seq_2015	GABPA HL-60 hg19	4.9097e-39	1.82105e-37
ENCODE_TF_ChIP-seq_2015	CREB1 ECC-1 hg19	5.30994e-39	1.88387e-37
ENCODE_TF_ChIP-seq_2015	GABPA HepG2 hg19	1.41319e-38	4.80483e-37
ENCODE_TF_ChIP-seq_2015	MYC A549 hg19	1.57884e-37	5.15332e-36
ENCODE_TF_ChIP-seq_2015	USF1 SK-N-SH hg19	1.73223e-37	5.43654e-36
ENCODE_TF_ChIP-seq_2015	POLR2A HepG2 hg19	3.50191e-37	1.05836e-35
ENCODE_TF_ChIP-seq_2015	JUN K562 hg19	6.07368e-37	1.77004e-35
ENCODE_TF_ChIP-seq_2015	NRF1 HepG2 hg19	9.98816e-37	2.81046e-35
ENCODE_TF_ChIP-seq_2015	MYC MEL cell line mm9	2.49532e-36	6.56832e-35
