## Supplementary material for "Inhibition of OCT4 Binding at the *MYCN* Locus Induces Neuroblastoma Cell Death Accompanied by Downregulation of Transcripts with High-Open Reading Frame Dominance": Table S4

### Sheet: Summary
Supplementary Table 5. Gene Ontology (GO) analysis of differentially downregulated transcripts with high-ORF dominance (ORF dominance > 0.5)

### Sheet: CHP134
Category	Term	Count	%	PValue	Benjamini
GOTERM_BP_DIRECT	GO:0008380~RNA splicing	16	5.38721	3.56052e-07	0.000331052
GOTERM_BP_DIRECT	GO:0000398~mRNA splicing, via spliceosome	16	5.38721	3.79647e-07	0.000331052
GOTERM_BP_DIRECT	GO:0006397~mRNA processing	16	5.38721	1.26779e-06	0.000737007
GOTERM_BP_DIRECT	GO:0006338~chromatin remodeling	13	4.3771	1.97497e-05	0.00861087
GOTERM_BP_DIRECT	GO:0090235~regulation of metaphase plate congression	4	1.3468	3.23335e-05	0.0109778
GOTERM_BP_DIRECT	GO:0032508~DNA duplex unwinding	8	2.6936	3.77675e-05	0.0109778

### Sheet: IMR32
Category	Term	Count	%	PValue	Benjamini
GOTERM_BP_DIRECT	GO:0000398~mRNA splicing, via spliceosome	40	5.01253	5.11535e-17	1.71927e-13
GOTERM_BP_DIRECT	GO:0006397~mRNA processing	38	4.7619	5.09085e-14	7.11006e-11
GOTERM_BP_DIRECT	GO:0008380~RNA splicing	36	4.51128	6.34638e-14	7.11006e-11
GOTERM_BP_DIRECT	GO:0006325~chromatin organization	37	4.63659	1.24724e-11	1.048e-08
GOTERM_BP_DIRECT	GO:0051301~cell division	41	5.13784	1.42272e-08	9.56352e-06
GOTERM_BP_DIRECT	GO:0006417~regulation of translation	18	2.25564	2.81992e-08	1.57962e-05
GOTERM_BP_DIRECT	GO:0006457~protein folding	25	3.13283	5.69351e-08	2.7337e-05
GOTERM_BP_DIRECT	GO:0006418~tRNA aminoacylation for protein translation	10	1.25313	2.24111e-07	9.41548e-05
GOTERM_BP_DIRECT	GO:0006913~nucleocytoplasmic transport	13	1.62907	3.37495e-07	0.000126035
GOTERM_BP_DIRECT	GO:0006281~DNA repair	32	4.01003	4.91218e-07	0.000165098
GOTERM_BP_DIRECT	GO:0006364~rRNA processing	20	2.50627	7.43412e-07	0.000227146
GOTERM_BP_DIRECT	GO:2000767~positive regulation of cytoplasmic translation	8	1.00251	1.09258e-06	0.000306013
GOTERM_BP_DIRECT	GO:0051028~mRNA transport	16	2.00501	1.36293e-06	0.000328592
GOTERM_BP_DIRECT	GO:0048511~rhythmic process	15	1.8797	1.36873e-06	0.000328592
GOTERM_BP_DIRECT	GO:0006351~transcription, DNA-templated	26	3.25815	1.74124e-06	0.000368523
GOTERM_BP_DIRECT	GO:0006446~regulation of translational initiation	10	1.25313	1.79318e-06	0.000368523
GOTERM_BP_DIRECT	GO:0006406~mRNA export from nucleus	13	1.62907	1.864e-06	0.000368523
GOTERM_BP_DIRECT	GO:0061077~chaperone-mediated protein folding	11	1.37845	2.76802e-06	0.000498823
GOTERM_BP_DIRECT	GO:0045892~negative regulation of transcription, DNA-templated	48	6.01504	2.81988e-06	0.000498823
GOTERM_BP_DIRECT	GO:0032508~DNA duplex unwinding	13	1.62907	3.91575e-06	0.000658041
GOTERM_BP_DIRECT	GO:0006338~chromatin remodeling	22	2.75689	8.51182e-06	0.0013623
GOTERM_BP_DIRECT	GO:1900152~negative regulation of nuclear-transcribed mRNA catabolic process, deadenylation-dependent decay	6	0.75188	9.65584e-06	0.00147515
GOTERM_BP_DIRECT	GO:1904874~positive regulation of telomerase RNA localization to Cajal body	7	0.877193	1.24775e-05	0.00182334
GOTERM_BP_DIRECT	GO:0006268~DNA unwinding involved in DNA replication	8	1.00251	1.84489e-05	0.00258362
GOTERM_BP_DIRECT	GO:0043161~proteasome-mediated ubiquitin-dependent protein catabolic process	23	2.88221	2.82384e-05	0.00379637
GOTERM_BP_DIRECT	GO:1904871~positive regulation of protein localization to Cajal body	6	0.75188	3.31729e-05	0.00412942
GOTERM_BP_DIRECT	GO:0070934~CRD-mediated mRNA stabilization	6	0.75188	3.31729e-05	0.00412942
GOTERM_BP_DIRECT	GO:0007049~cell cycle	32	4.01003	3.51196e-05	0.00418695
GOTERM_BP_DIRECT	GO:0006974~cellular response to DNA damage stimulus	27	3.38346	3.61266e-05	0.00418695
GOTERM_BP_DIRECT	GO:0000727~double-strand break repair via break-induced replication	6	0.75188	5.50489e-05	0.00616731
GOTERM_BP_DIRECT	GO:0035066~positive regulation of histone acetylation	8	1.00251	7.52003e-05	0.00789838
GOTERM_BP_DIRECT	GO:0006270~DNA replication initiation	8	1.00251	7.52003e-05	0.00789838
GOTERM_BP_DIRECT	GO:0017148~negative regulation of translation	13	1.62907	8.33112e-05	0.00848512
GOTERM_BP_DIRECT	GO:0000278~mitotic cell cycle	18	2.25564	0.000104781	0.0103579
GOTERM_BP_DIRECT	GO:0006267~pre-replicative complex assembly involved in nuclear cell cycle DNA replication	5	0.626566	0.000139531	0.013399
GOTERM_BP_DIRECT	GO:0007059~chromosome segregation	12	1.50376	0.000161761	0.0151021
GOTERM_BP_DIRECT	GO:0006413~translational initiation	10	1.25313	0.000183467	0.0166657
GOTERM_BP_DIRECT	GO:0006271~DNA strand elongation involved in DNA replication	5	0.626566	0.000243431	0.021431
GOTERM_BP_DIRECT	GO:0045943~positive regulation of transcription from RNA polymerase I promoter	7	0.877193	0.000248679	0.021431
GOTERM_BP_DIRECT	GO:0032212~positive regulation of telomere maintenance via telomerase	8	1.00251	0.000278924	0.0234366
GOTERM_BP_DIRECT	GO:0043044~ATP-dependent chromatin remodeling	8	1.00251	0.000337086	0.0269749
GOTERM_BP_DIRECT	GO:0006378~mRNA polyadenylation	8	1.00251	0.000337086	0.0269749
GOTERM_BP_DIRECT	GO:1904851~positive regulation of establishment of protein localization to telomere	5	0.626566	0.000393257	0.0307381
GOTERM_BP_DIRECT	GO:0000209~protein polyubiquitination	18	2.25564	0.00042424	0.0324061
GOTERM_BP_DIRECT	GO:0006368~transcription elongation from RNA polymerase II promoter	8	1.00251	0.000482441	0.036033
GOTERM_BP_DIRECT	GO:0006302~double-strand break repair	11	1.37845	0.000500714	0.0360732
GOTERM_BP_DIRECT	GO:0015031~protein transport	33	4.13534	0.000504445	0.0360732
GOTERM_BP_DIRECT	GO:0045945~positive regulation of transcription from RNA polymerase III promoter	6	0.75188	0.000644298	0.0451143
